# Scalable Generation of Pseudo-Unipolar Sensory Neurons from Human Pluripotent Stem Cells

**DOI:** 10.1101/2022.03.24.485622

**Authors:** Tao Deng, Carlos A. Tristan, Claire Weber, Pei-Hsuan Chu, Seungmi Ryu, Vukasin M. Jovanovic, Pinar Ormanoglu, Prisca Twumasi, Jaehoon Shim, Selwyn Jayakar, Han-Xiong Bear Zhang, Sooyeon Jo, Ty C. Voss, Anton Simeonov, Bruce P. Bean, Clifford J. Woolf, Ilyas Singeç

## Abstract

Development of new non-addictive analgesics requires advanced strategies to differentiate human pluripotent stem cells (hPSCs) into relevant cell types amenable for translational research. Here, we developed a highly efficient and reproducible method that differentiates hPSCs into peptidergic and non-peptidergic nociceptors. By modulating specific cell signaling pathways, hPSCs were first converted into SOX10^+^ neural crest cells, followed by differentiation into sensory neurons with an *in vivo*-like pseudo-unipolar morphology. Detailed characterization confirmed that the hPSC-derived nociceptors displayed molecular and cellular features comparable to native dorsal root ganglion (DRG) neurons, and expressed high-threshold primary sensory neuron markers, transcription factors, neuropeptides, and over 150 ion channels and receptors, including critical pain-relevant drug targets (e.g., TRPV1, TAC1, CALCA, NA_V_1.7, NA_V_1.8). Moreover, after confirming robust functional activities and differential response to noxious stimuli and specific drugs, a robotic cell culture system was employed to produce large quantities of human sensory neurons, which can be used to develop nociceptor-selective analgesics.
