## Supplementary Table 2 for "Scalable Generation of Pseudo-Unipolar Sensory Neurons from Human Pluripotent Stem Cells"

### Sheet: Antibodies
Primary Antibody	Company	Cat. Number	Dilution		Secondary Antibody	Company	Cat. Number	Dilution
AnkyinG	ThermoFisher	33-8800	1:200		Donkey anti-Goat IgG-488	ThermoFisher	A32814	1:500
BRN3A	Millipore	MAB1585	1:100		Donkey anti-Goat IgG-568	ThermoFisher	A-11057	1:500
CADPS2	Neuromics	PA5-20518	1:200		Donkey anti-Goat IgG-647	ThermoFisher	A32849	1:500
CGRP	Neuromics	RA24112	1:200		Donkey anti-Mouse IgG-488	ThermoFisher	A-21202	1:500
FAAH1	Abcam	ab98065	1:200		Donkey anti-Mouse IgG-568	ThermoFisher	A10037	1:500
Glutamate	Sigma	G6642-.2ML	1:200		Donkey anti-Mouse IgG-647	ThermoFisher	A-31571	1:500
ISL1	Abcam	ab86472	1:200		Donkey anti-Rabbit IgG-488	ThermoFisher	A-21206	1:500
Ki67	Abcam	ab16667	1:200		Donkey anti-Rabbit IgG-568	ThermoFisher	A10042	1:500
MPZ	Invitrogen	PA5-37179	1:200		Donkey anti-Rabbit IgG-647	ThermoFisher	A-31573	1:500
NAV1.7	Abcam	ab65167	1:200		Donkey anti-Rat IgG-488	ThermoFisher	A48269	1:500
NAV1.8	Abcam	ab66743	1:200		Donkey anti-Rat IgG-594	ThermoFisher	A48271	1:500
NF200	Millipore	MAB5262	1:200
Nociceptin Receptor	Alamone Lab	AOR-015	1:200
P2X3	Abcam	ab10269	1:200
Peripherin	Abcam	ab4666	1:200
PIEZO	Novus Biologicals	NBP1-78624	1:200
POMC	Novus Biologicals	NB100-1533	1:200
PVALB	Abcam	ab11427	1:200
RET	R&D System	AF1485	1:200
RUNX1	Sigma	HPA004176	1:200
S100B	Abcam	ab52642	1:200
SCHWANN	Cosmo Bio Co. LTD	CAC-GU01-M01AS-A	1:200
Somatostatin	Abcam	ab30788	1:200
SOX10	R&D System	AF2864	1:200
Substance P	Neuromics	GP14103	1:200
TRKA	R&D System	MA1751R	1:200
TRKB	Invitrogen	OST00127W	1:200
TRKC	R&D System	AF373	1:200
TRPA1	Novus Biologicals	NB110-40763	1:200
TRPV1	Novus Biologicals	NB100-1617	1:200
TUJ1	Biolegend	802001	1:500
TUJ1	Biolegend	801201	1:500
vGLUT1	Invitrogen	48-2400	1:200
VIM	Pako	M072S	1:200
